# The Type 9 Secretion System enables sharing of fungal mannan by human gut *Bacteroides*

**DOI:** 10.1101/2022.07.15.500217

**Authors:** Ekaterina Buzun, Tiaan Heunis, Curtis Cottam, Carl Morland, Matthias Trost, Elisabeth C Lowe

**Affiliations:** Biosciences Institute, Faculty of Medical Sciences, Newcastle University, Newcastle upon Tyne, NE2 4HH, UK; Department of Pathology, University of California San Diego, La Jolla, CA, United States

## Abstract

Degradation of complex carbohydrates in the gut is a key trait of *Bacteroides* species. Some glycans are metabolised ‘selfishly’ releasing few or no oligosaccharide breakdown products from complex polysaccharides, whereas others release oligosaccharides and cross feed other microbes. The outer cell wall of many fungi commonly found in the gut consists of highly α-mannosylated proteins which have been shown to be metabolised in a ‘selfish’ manner by *Bacteroides thetaiotaomicron*. We show that the species *Bacteroides salyersiae* releases branched manno-oligosaccharides during growth on mannan and that these act as a nutrient source for *Bacteroides* spp. that are unable to degrade polymeric mannan. Molecular characterisation of the locus responsible for mannan degradation reveals that it contains multiple glycoside hydrolases and glycan binding proteins targeted to the Type 9 Secretion System, a Bacteroidetes specific secretion system that allows the secretion of large folded proteins across the outer membrane. More commonly found in oral and environmental Bacteroidetes, here the T9SS enables *B. salyersiae* to locate large, multimodular enzymes and glycan binding proteins outside the cell to target a complex, branched polysaccharide. This points to a previously unknown role of the T9SS in glycan metabolism in gut *Bacteroides*.
