## Supplemental Table 3 for "The Type 9 Secretion System enables sharing of fungal mannan by human gut *Bacteroides*"

### Sheet: Sheet1
		B Sal locus tag								Cazy?
y		HMPREF1532_00227	Por secretion system C-terminal sorting domain-containing protein
		HMPREF1532_00276	Por secretion system C-terminal sorting domain-containing protein
		HMPREF1532_00277	Por secretion system C-terminal sorting domain-containing protein
		HMPREF1532_00374	Por secretion system C-terminal sorting domain-containing protein
	PUL 5	HMPREF1532_00658	Por secretion system C-terminal sorting domain-containing protein
	PUL 5	HMPREF1532_00659	alpha-glucosidase							GH97
		HMPREF1532_00776	Por secretion system C-terminal sorting domain-containing protein
	PUL 6	HMPREF1532_00782	Por secretion system C-terminal sorting domain-containing protein
	PUL 7	HMPREF1532_00835	Por secretion system C-terminal sorting domain-containing protein							CE12
	PUL 7	HMPREF1532_00843	Por secretion system C-terminal sorting domain-containing protein
	PUL 8	HMPREF1532_00870	Por secretion system C-terminal sorting domain-containing protein							GH85
	PUL 8	HMPREF1532_00872	Por secretion system C-terminal sorting domain-containing protein
	PUL 8	HMPREF1532_00874	Por secretion system C-terminal sorting domain-containing protein							GH84
	PUL 10	HMPREF1532_00978	Por secretion system C-terminal sorting domain-containing protein
	PUL 10	HMPREF1532_00986	Por secretion system C-terminal sorting domain-containing protein
y	PUL 10	HMPREF1532_00988	Por secretion system C-terminal sorting domain-containing protein
	PUL 11	HMPREF1532_01089	Por secretion system C-terminal sorting domain-containing protein							GH85
	PUL 12	HMPREF1532_01157	Por secretion system C-terminal sorting domain-containing protein							GHX
		HMPREF1532_01158	Por secretion system C-terminal sorting domain-containing protein
	PUL 14	HMPREF1532_01167	M6 family metalloprotease domain-containing protein/Por secretion system C-terminal sorting domain-containing protein
	PUL 15 (prob)	HMPREF1532_01177	Por secretion system C-terminal sorting domain-containing protein							PEPT_CA
y		HMPREF1532_01281	Por secretion system C-terminal sorting domain-containing protein
		HMPREF1532_01288	Por secretion system C-terminal sorting domain-containing protein
		HMPREF1532_01289	Por secretion system C-terminal sorting domain-containing protein
		HMPREF1532_01318	Por secretion system C-terminal sorting domain-containing protein
	PUL 17	HMPREF1532_01351	Por secretion system C-terminal sorting domain-containing protein							PL11_1
		HMPREF1532_01359	Por secretion system C-terminal sorting domain-containing protein
		HMPREF1532_01360	Por secretion system C-terminal sorting domain-containing protein
	PUL18	HMPREF1532_01405	Por secretion system C-terminal sorting domain-containing protein							GH85
	PUL 19?	HMPREF1532_01474	Por secretion system C-terminal sorting domain-containing protein
	PUL 19?	HMPREF1532_01475	Por secretion system C-terminal sorting domain-containing protein
	PUL 19?	HMPREF1532_01476	Por secretion system C-terminal sorting domain-containing protein
		HMPREF1532_01485	Por secretion system C-terminal sorting domain-containing protein
	PUL 21	HMPREF1532_01562	Por secretion system C-terminal sorting domain-containing protein							GH85
		HMPREF1532_01572	Por secretion system C-terminal sorting domain-containing protein
		HMPREF1532_01629	Por secretion system C-terminal sorting domain-containing protein
	PUL 22	HMPREF1532_01722	Por secretion system C-terminal sorting domain-containing protein
		HMPREF1532_01734	Por secretion system C-terminal sorting domain-containing protein
		HMPREF1532_01748	Por secretion system C-terminal sorting domain-containing protein
		HMPREF1532_01766	Por secretion system C-terminal sorting domain-containing protein							PL11_1
y	PUL 25	HMPREF1532_01847	Por secretion system C-terminal sorting domain-containing protein
	PUL 26	HMPREF1532_01866	Por secretion system C-terminal sorting domain-containing protein
y		HMPREF1532_01881	Por secretion system C-terminal sorting domain-containing protein							GH18
		HMPREF1532_01890	Por secretion system C-terminal sorting domain-containing protein
		HMPREF1532_01909	Por secretion system C-terminal sorting domain-containing protein
		HMPREF1532_01911	Por secretion system C-terminal sorting domain-containing protein							PEPT_SO
		HMPREF1532_01913	Por secretion system C-terminal sorting domain-containing protein
		HMPREF1532_01932	Por secretion system C-terminal sorting domain-containing protein							GH5_5
y		HMPREF1532_01934	Por secretion system C-terminal sorting domain-containing protein
		HMPREF1532_01975	Por secretion system C-terminal sorting domain-containing protein							GH85
		HMPREF1532_01983	Por secretion system C-terminal sorting domain-containing protein
		HMPREF1532_01985	M6 family metalloprotease domain-containing protein/Por secretion system C-terminal sorting domain-containing protein
		HMPREF1532_02033	Por secretion system C-terminal sorting domain-containing protein
y		HMPREF1532_02034	Por secretion system C-terminal sorting domain-containing protein
y		HMPREF1532_02053	Por secretion system C-terminal sorting domain-containing protein							PEPT_MA
		HMPREF1532_02054	Por secretion system C-terminal sorting domain-containing protein
		HMPREF1532_02055	Trehalase							GH63
		HMPREF1532_02060	Por secretion system C-terminal sorting domain-containing protein							Pept_MA
		HMPREF1532_02065	Por secretion system C-terminal sorting domain-containing protein
		HMPREF1532_02086	Por secretion system C-terminal sorting domain-containing protein
		HMPREF1532_02093	Por secretion system C-terminal sorting domain-containing protein							GH85
		HMPREF1532_02130	Por secretion system C-terminal sorting domain-containing protein
		HMPREF1532_02330	Por secretion system C-terminal sorting domain-containing protein
		HMPREF1532_02337	Por secretion system C-terminal sorting domain-containing protein
		HMPREF1532_02393	Por secretion system C-terminal sorting domain-containing protein
		HMPREF1532_02394	Por secretion system C-terminal sorting domain-containing protein
		HMPREF1532_02425	Por secretion system C-terminal sorting domain-containing protein
		HMPREF1532_02455	Por secretion system C-terminal sorting domain-containing protein
		HMPREF1532_02481	Por secretion system C-terminal sorting domain-containing protein
		HMPREF1532_02499	Por secretion system C-terminal sorting domain-containing protein							GH13
		HMPREF1532_02638	Por secretion system C-terminal sorting domain-containing protein
		HMPREF1532_02639	Por secretion system C-terminal sorting domain-containing protein							GHX
		HMPREF1532_02645	Por secretion system C-terminal sorting domain-containing protein
		HMPREF1532_02661	Por secretion system C-terminal sorting domain-containing protein
		HMPREF1532_02709	Por secretion system C-terminal sorting domain-containing protein
		HMPREF1532_02739	Por secretion system C-terminal sorting domain-containing protein							PL1_2
		HMPREF1532_02740	Por secretion system C-terminal sorting domain-containing protein							PL1_2
		HMPREF1532_02823	Por secretion system C-terminal sorting domain-containing protein
		HMPREF1532_02833	Por secretion system C-terminal sorting domain-containing protein
		HMPREF1532_02834	Por secretion system C-terminal sorting domain-containing protein
y		HMPREF1532_02885	Por secretion system C-terminal sorting domain-containing protein
		HMPREF1532_03130	Por secretion system C-terminal sorting domain-containing protein
		HMPREF1532_03305	Por secretion system C-terminal sorting domain-containing protein
y		HMPREF1532_03655	Por secretion system C-terminal sorting domain-containing protein
		HMPREF1532_03666	Por secretion system C-terminal sorting domain-containing protein							PL32
		HMPREF1532_03667	Por secretion system C-terminal sorting domain-containing protein							PL32
		HMPREF1532_03736	Por secretion system C-terminal sorting domain-containing protein
		HMPREF1532_03784	Por secretion system C-terminal sorting domain-containing protein							PEPT_CA
		HMPREF1532_03785	Por secretion system C-terminal sorting domain-containing protein
		HMPREF1532_03841	Por secretion system C-terminal sorting domain-containing protein
		HMPREF1532_03843	Por secretion system C-terminal sorting domain-containing protein
		HMPREF1532_03899	Por secretion system C-terminal sorting domain-containing protein							GH30_4
		HMPREF1532_03994	Por secretion system C-terminal sorting domain-containing protein
		HMPREF1532_04001	Por secretion system C-terminal sorting domain-containing protein							GH28
		HMPREF1532_04072	Por secretion system C-terminal sorting domain-containing protein
		HMPREF1532_04073	Por secretion system C-terminal sorting domain-containing protein							GH78
		HMPREF1532_04077	Por secretion system C-terminal sorting domain-containing protein							GH76-CBM6
		HMPREF1532_04081	Por secretion system C-terminal sorting domain-containing protein							poss GH
		HMPREF1532_04086	Por secretion system C-terminal sorting domain-containing protein							CBM35-GH2
		FROM HMMSEARCH:
		HMPREF1532_00055
		HMPREF1532_00278
		HMPREF1532_00279
		HMPREF1532_00322								PL1_2
		HMPREF1532_00422								PEPT_MA
		HMPREF1532_00781								M6 protease
		HMPREF1532_00834								CE8
		HMPREF1532_00848
		HMPREF1532_00987
		HMPREF1532_00989
		HMPREF1532_00990								PL1_2-CE8
		HMPREF1532_01184								Pept_MA
		HMPREF1532_01404								GH33
		HMPREF1532_01470
		HMPREF1532_01471
		HMPREF1532_01473
		HMPREF1532_01477
		HMPREF1532_01525								GH95
		HMPREF1532_01626
		HMPREF1532_01733
		HMPREF1532_01745								PL8
		HMPREF1532_01846
		HMPREF1532_01867
		HMPREF1532_01870
		HMPREF1532_01893
		HMPREF1532_01929
		HMPREF1532_02019
		HMPREF1532_02044								PL1_2
		HMPREF1532_02084								SULF
		HMPREF1532_02085
		HMPREF1532_02131
		HMPREF1532_02156
		HMPREF1532_02157								GH97
		HMPREF1532_02160
		HMPREF1532_02336
		HMPREF1532_02884								GHX
		HMPREF1532_03661
		HMPREF1532_03668								GH76
		HMPREF1532_03734
		HMPREF1532_03851								GH33
		HMPREF1532_04071
		HMPREF1532_04074								CBM35-GH3
		HMPREF1532_04075
					TOTAL= 142

### Sheet: Sheet2
Table S3. Predicted T9SS proteins in B. salyersiae
Locus Tag	Gene Product Name	Genome Name	Batch1	Pfam
HMPREF1532_00227	Por secretion system C-terminal sorting domain-containing protein	Bacteroides salyersiae DSM 18765/WAL10018	1	pfam02368-Big_2, pfam13517-FG-GAP_3, pfam18962-Por_Secre_tail
HMPREF1532_00276	Por secretion system C-terminal sorting domain-containing protein	Bacteroides salyersiae DSM 18765/WAL10019	1	pfam02368-Big_2
HMPREF1532_00277	Por secretion system C-terminal sorting domain-containing protein	Bacteroides salyersiae DSM 18765/WAL10020	1	pfam18962-Por_Secre_tail, pfam18998-Flg_new_2, pfam07819-PGAP1
HMPREF1532_00374	Por secretion system C-terminal sorting domain-containing protein	Bacteroides salyersiae DSM 18765/WAL10021	1
HMPREF1532_00658	Por secretion system C-terminal sorting domain-containing protein	Bacteroides salyersiae DSM 18765/WAL10022	1	pfam13517-FG-GAP_3
HMPREF1532_00659	alpha-glucosidase	Bacteroides salyersiae DSM 18765/WAL10023	1	pfam14508-GH97_N, pfam14509-GH97_C, pfam10566-Glyco_hydro_97
HMPREF1532_00776	Por secretion system C-terminal sorting domain-containing protein	Bacteroides salyersiae DSM 18765/WAL10024	1
HMPREF1532_00782	Por secretion system C-terminal sorting domain-containing protein	Bacteroides salyersiae DSM 18765/WAL10025	1
HMPREF1532_00835	Por secretion system C-terminal sorting domain-containing protein	Bacteroides salyersiae DSM 18765/WAL10026	1	pfam13472-Lipase_GDSL_2
HMPREF1532_00843	Por secretion system C-terminal sorting domain-containing protein	Bacteroides salyersiae DSM 18765/WAL10027	1
HMPREF1532_00870	Por secretion system C-terminal sorting domain-containing protein	Bacteroides salyersiae DSM 18765/WAL10028	1	pfam03644-Glyco_hydro_85, pfam13385-Laminin_G_3, pfam18962-Por_Secre_tail
HMPREF1532_00872	Por secretion system C-terminal sorting domain-containing protein	Bacteroides salyersiae DSM 18765/WAL10029	1	pfam20009-GEVED, pfam18998-Flg_new_2, pfam13385-Laminin_G_3
HMPREF1532_00874	Por secretion system C-terminal sorting domain-containing protein	Bacteroides salyersiae DSM 18765/WAL10030	1	pfam00754-F5_F8_type_C, pfam18998-Flg_new_2, pfam13385-Laminin_G_3, pfam02838-Glyco_hydro_20b, pfam07555-NAGidase
HMPREF1532_00978	Por secretion system C-terminal sorting domain-containing protein	Bacteroides salyersiae DSM 18765/WAL10031	1	pfam18962-Por_Secre_tail
HMPREF1532_00986	Por secretion system C-terminal sorting domain-containing protein	Bacteroides salyersiae DSM 18765/WAL10032	1
HMPREF1532_00988	Por secretion system C-terminal sorting domain-containing protein	Bacteroides salyersiae DSM 18765/WAL10033	1	pfam18962-Por_Secre_tail
HMPREF1532_01089	Por secretion system C-terminal sorting domain-containing protein	Bacteroides salyersiae DSM 18765/WAL10034	1	pfam03644-Glyco_hydro_85, pfam19408-PKD_6, pfam00754-F5_F8_type_C
HMPREF1532_01157	Por secretion system C-terminal sorting domain-containing protein	Bacteroides salyersiae DSM 18765/WAL10035	1	pfam13385-Laminin_G_3
HMPREF1532_01158	Por secretion system C-terminal sorting domain-containing protein	Bacteroides salyersiae DSM 18765/WAL10036	1
HMPREF1532_01167	M6 family metalloprotease domain-containing protein/Por secretion system C-terminal sorting domain-containing protein	Bacteroides salyersiae DSM 18765/WAL10037	1	pfam18962-Por_Secre_tail
HMPREF1532_01177	Por secretion system C-terminal sorting domain-containing protein	Bacteroides salyersiae DSM 18765/WAL10038	1	pfam13734-Inhibitor_I69, pfam01640-Peptidase_C10
HMPREF1532_01281	Por secretion system C-terminal sorting domain-containing protein	Bacteroides salyersiae DSM 18765/WAL10039	1	pfam08757-CotH
HMPREF1532_01288	Por secretion system C-terminal sorting domain-containing protein	Bacteroides salyersiae DSM 18765/WAL10040	1	pfam18962-Por_Secre_tail
HMPREF1532_01289	Por secretion system C-terminal sorting domain-containing protein	Bacteroides salyersiae DSM 18765/WAL10041	1
HMPREF1532_01318	Por secretion system C-terminal sorting domain-containing protein	Bacteroides salyersiae DSM 18765/WAL10042	1	pfam18962-Por_Secre_tail
HMPREF1532_01351	Por secretion system C-terminal sorting domain-containing protein	Bacteroides salyersiae DSM 18765/WAL10043	1	pfam18370-RGI_lyase, pfam13385-Laminin_G_3
HMPREF1532_01359	Por secretion system C-terminal sorting domain-containing protein	Bacteroides salyersiae DSM 18765/WAL10044	1	pfam13385-Laminin_G_3, pfam00041-fn3
HMPREF1532_01360	Por secretion system C-terminal sorting domain-containing protein	Bacteroides salyersiae DSM 18765/WAL10045	1
HMPREF1532_01405	Por secretion system C-terminal sorting domain-containing protein	Bacteroides salyersiae DSM 18765/WAL10046	1	pfam18962-Por_Secre_tail, pfam13385-Laminin_G_3, pfam03644-Glyco_hydro_85
HMPREF1532_01474	Por secretion system C-terminal sorting domain-containing protein	Bacteroides salyersiae DSM 18765/WAL10047	1	pfam09992-NAGPA, pfam18962-Por_Secre_tail
HMPREF1532_01475	Por secretion system C-terminal sorting domain-containing protein	Bacteroides salyersiae DSM 18765/WAL10048	1	pfam09992-NAGPA, pfam18962-Por_Secre_tail
HMPREF1532_01476	Por secretion system C-terminal sorting domain-containing protein	Bacteroides salyersiae DSM 18765/WAL10049	1
HMPREF1532_01485	Por secretion system C-terminal sorting domain-containing protein	Bacteroides salyersiae DSM 18765/WAL10050	1	pfam18962-Por_Secre_tail, pfam01520-Amidase_3
HMPREF1532_01562	Por secretion system C-terminal sorting domain-containing protein	Bacteroides salyersiae DSM 18765/WAL10051	1	pfam03644-Glyco_hydro_85, pfam13385-Laminin_G_3
HMPREF1532_01572	Por secretion system C-terminal sorting domain-containing protein	Bacteroides salyersiae DSM 18765/WAL10052	1
HMPREF1532_01629	Por secretion system C-terminal sorting domain-containing protein	Bacteroides salyersiae DSM 18765/WAL10053	1	pfam03422-CBM_6
HMPREF1532_01722	Por secretion system C-terminal sorting domain-containing protein	Bacteroides salyersiae DSM 18765/WAL10054	1	pfam18962-Por_Secre_tail
HMPREF1532_01734	Por secretion system C-terminal sorting domain-containing protein	Bacteroides salyersiae DSM 18765/WAL10055	1
HMPREF1532_01748	Por secretion system C-terminal sorting domain-containing protein	Bacteroides salyersiae DSM 18765/WAL10056	1	pfam13229-Beta_helix
HMPREF1532_01766	Por secretion system C-terminal sorting domain-containing protein	Bacteroides salyersiae DSM 18765/WAL10057	1	pfam13290-CHB_HEX_C_1, pfam18370-RGI_lyase
HMPREF1532_01847	Por secretion system C-terminal sorting domain-containing protein	Bacteroides salyersiae DSM 18765/WAL10058	1	pfam18962-Por_Secre_tail
HMPREF1532_01866	Por secretion system C-terminal sorting domain-containing protein	Bacteroides salyersiae DSM 18765/WAL10059	1	pfam09992-NAGPA, pfam18962-Por_Secre_tail
HMPREF1532_01881	Por secretion system C-terminal sorting domain-containing protein	Bacteroides salyersiae DSM 18765/WAL10060	1	pfam14873-BNR_assoc_N, pfam00704-Glyco_hydro_18, pfam18962-Por_Secre_tail, pfam13385-Laminin_G_3
HMPREF1532_01890	Por secretion system C-terminal sorting domain-containing protein	Bacteroides salyersiae DSM 18765/WAL10061	1
HMPREF1532_01909	Por secretion system C-terminal sorting domain-containing protein	Bacteroides salyersiae DSM 18765/WAL10062	1	pfam07494-Reg_prop
HMPREF1532_01911	Por secretion system C-terminal sorting domain-containing protein	Bacteroides salyersiae DSM 18765/WAL10063	1	pfam18962-Por_Secre_tail, pfam13884-Peptidase_S74
HMPREF1532_01913	Por secretion system C-terminal sorting domain-containing protein	Bacteroides salyersiae DSM 18765/WAL10064	1
HMPREF1532_01932	Por secretion system C-terminal sorting domain-containing protein	Bacteroides salyersiae DSM 18765/WAL10065	1	pfam00150-Cellulase, pfam18962-Por_Secre_tail
HMPREF1532_01934	Por secretion system C-terminal sorting domain-containing protein	Bacteroides salyersiae DSM 18765/WAL10066	1	pfam18962-Por_Secre_tail
HMPREF1532_01975	Por secretion system C-terminal sorting domain-containing protein	Bacteroides salyersiae DSM 18765/WAL10067	1	pfam13385-Laminin_G_3
HMPREF1532_01983	Por secretion system C-terminal sorting domain-containing protein	Bacteroides salyersiae DSM 18765/WAL10068	1
HMPREF1532_01985	M6 family metalloprotease domain-containing protein/Por secretion system C-terminal sorting domain-containing protein	Bacteroides salyersiae DSM 18765/WAL10069	1
HMPREF1532_02033	Por secretion system C-terminal sorting domain-containing protein	Bacteroides salyersiae DSM 18765/WAL10070	1	pfam13306-LRR_5
HMPREF1532_02034	Por secretion system C-terminal sorting domain-containing protein	Bacteroides salyersiae DSM 18765/WAL10071	1	pfam18962-Por_Secre_tail
HMPREF1532_02053	Por secretion system C-terminal sorting domain-containing protein	Bacteroides salyersiae DSM 18765/WAL10072	1	pfam18962-Por_Secre_tail, pfam05572-Peptidase_M43, pfam20009-GEVED
HMPREF1532_02054	Por secretion system C-terminal sorting domain-containing protein	Bacteroides salyersiae DSM 18765/WAL10073	1	pfam20009-GEVED, pfam18962-Por_Secre_tail
HMPREF1532_02055	Trehalase	Bacteroides salyersiae DSM 18765/WAL10074	1	pfam18962-Por_Secre_tail, pfam01204-Trehalase
HMPREF1532_02060	Por secretion system C-terminal sorting domain-containing protein	Bacteroides salyersiae DSM 18765/WAL10075	1	pfam05572-Peptidase_M43, pfam18962-Por_Secre_tail
HMPREF1532_02065	Por secretion system C-terminal sorting domain-containing protein	Bacteroides salyersiae DSM 18765/WAL10076	1	pfam13290-CHB_HEX_C_1, pfam19910-DUF6383
HMPREF1532_02086	Por secretion system C-terminal sorting domain-containing protein	Bacteroides salyersiae DSM 18765/WAL10077	1
HMPREF1532_02093	Por secretion system C-terminal sorting domain-containing protein	Bacteroides salyersiae DSM 18765/WAL10078	1	pfam03644-Glyco_hydro_85
HMPREF1532_02130	Por secretion system C-terminal sorting domain-containing protein	Bacteroides salyersiae DSM 18765/WAL10079	1	pfam13517-FG-GAP_3
HMPREF1532_02330	Por secretion system C-terminal sorting domain-containing protein	Bacteroides salyersiae DSM 18765/WAL10080	1	pfam16227-DUF4886, pfam18962-Por_Secre_tail
HMPREF1532_02337	Por secretion system C-terminal sorting domain-containing protein	Bacteroides salyersiae DSM 18765/WAL10081	1
HMPREF1532_02393	Por secretion system C-terminal sorting domain-containing protein	Bacteroides salyersiae DSM 18765/WAL10082	1	pfam18962-Por_Secre_tail
HMPREF1532_02394	Por secretion system C-terminal sorting domain-containing protein	Bacteroides salyersiae DSM 18765/WAL10083	1	pfam03372-Exo_endo_phos
HMPREF1532_02425	Por secretion system C-terminal sorting domain-containing protein	Bacteroides salyersiae DSM 18765/WAL10084	1
HMPREF1532_02455	Por secretion system C-terminal sorting domain-containing protein	Bacteroides salyersiae DSM 18765/WAL10085	1	pfam18962-Por_Secre_tail
HMPREF1532_02481	Por secretion system C-terminal sorting domain-containing protein	Bacteroides salyersiae DSM 18765/WAL10086	1	pfam02368-Big_2, pfam16819-DUF5074
HMPREF1532_02499	Por secretion system C-terminal sorting domain-containing protein	Bacteroides salyersiae DSM 18765/WAL10087	1	pfam00128-Alpha-amylase
HMPREF1532_02638	Por secretion system C-terminal sorting domain-containing protein	Bacteroides salyersiae DSM 18765/WAL10088	1
HMPREF1532_02639	Por secretion system C-terminal sorting domain-containing protein	Bacteroides salyersiae DSM 18765/WAL10089	1	pfam18962-Por_Secre_tail, pfam00704-Glyco_hydro_18, pfam13385-Laminin_G_3
HMPREF1532_02645	Por secretion system C-terminal sorting domain-containing protein	Bacteroides salyersiae DSM 18765/WAL10090	1	pfam08757-CotH
HMPREF1532_02661	Por secretion system C-terminal sorting domain-containing protein	Bacteroides salyersiae DSM 18765/WAL10091	1
HMPREF1532_02709	Por secretion system C-terminal sorting domain-containing protein	Bacteroides salyersiae DSM 18765/WAL10092	1	pfam18962-Por_Secre_tail, pfam07705-CARDB
HMPREF1532_02739	Por secretion system C-terminal sorting domain-containing protein	Bacteroides salyersiae DSM 18765/WAL10093	1	pfam16318-DUF4957, pfam17161-DUF5123
HMPREF1532_02740	Por secretion system C-terminal sorting domain-containing protein	Bacteroides salyersiae DSM 18765/WAL10094	1
HMPREF1532_02823	Por secretion system C-terminal sorting domain-containing protein	Bacteroides salyersiae DSM 18765/WAL10095	1	pfam18962-Por_Secre_tail
HMPREF1532_02833	Por secretion system C-terminal sorting domain-containing protein	Bacteroides salyersiae DSM 18765/WAL10096	1	pfam14873-BNR_assoc_N, pfam14717-DUF4465, pfam18962-Por_Secre_tail
HMPREF1532_02834	Por secretion system C-terminal sorting domain-containing protein	Bacteroides salyersiae DSM 18765/WAL10097	1
HMPREF1532_02885	Por secretion system C-terminal sorting domain-containing protein	Bacteroides salyersiae DSM 18765/WAL10098	1	pfam18962-Por_Secre_tail
HMPREF1532_03130	Por secretion system C-terminal sorting domain-containing protein	Bacteroides salyersiae DSM 18765/WAL10099	1	pfam13620-CarboxypepD_reg
HMPREF1532_03305	Por secretion system C-terminal sorting domain-containing protein	Bacteroides salyersiae DSM 18765/WAL10100	1	pfam18962-Por_Secre_tail
HMPREF1532_03655	Por secretion system C-terminal sorting domain-containing protein	Bacteroides salyersiae DSM 18765/WAL10101	1	pfam18962-Por_Secre_tail
HMPREF1532_03666	Por secretion system C-terminal sorting domain-containing protein	Bacteroides salyersiae DSM 18765/WAL10102	1
HMPREF1532_03667	Por secretion system C-terminal sorting domain-containing protein	Bacteroides salyersiae DSM 18765/WAL10103	1
HMPREF1532_03736	Por secretion system C-terminal sorting domain-containing protein	Bacteroides salyersiae DSM 18765/WAL10104	1	pfam18962-Por_Secre_tail
HMPREF1532_03784	Por secretion system C-terminal sorting domain-containing protein	Bacteroides salyersiae DSM 18765/WAL10105	1	pfam01640-Peptidase_C10, pfam13734-Inhibitor_I69
HMPREF1532_03785	Por secretion system C-terminal sorting domain-containing protein	Bacteroides salyersiae DSM 18765/WAL10106	1
HMPREF1532_03841	Por secretion system C-terminal sorting domain-containing protein	Bacteroides salyersiae DSM 18765/WAL10107	1	pfam13944-Calycin_like
HMPREF1532_03843	Por secretion system C-terminal sorting domain-containing protein	Bacteroides salyersiae DSM 18765/WAL10108	1	pfam18998-Flg_new_2, pfam00041-fn3, pfam18962-Por_Secre_tail
HMPREF1532_03899	Por secretion system C-terminal sorting domain-containing protein	Bacteroides salyersiae DSM 18765/WAL10109	1	pfam13385-Laminin_G_3, pfam18962-Por_Secre_tail, pfam14587-Glyco_hydr_30_2
HMPREF1532_03994	Por secretion system C-terminal sorting domain-containing protein	Bacteroides salyersiae DSM 18765/WAL10110	1	pfam18962-Por_Secre_tail
HMPREF1532_04001	Por secretion system C-terminal sorting domain-containing protein	Bacteroides salyersiae DSM 18765/WAL10111	1	pfam18962-Por_Secre_tail, pfam00295-Glyco_hydro_28
HMPREF1532_04072	Por secretion system C-terminal sorting domain-containing protein	Bacteroides salyersiae DSM 18765/WAL10112	1	pfam02368-Big_2, pfam13472-Lipase_GDSL_2, pfam00754-F5_F8_type_C, pfam12733-Cadherin-like
HMPREF1532_04073	Por secretion system C-terminal sorting domain-containing protein	Bacteroides salyersiae DSM 18765/WAL10113	1	pfam16411-SusF_SusE, pfam00754-F5_F8_type_C, pfam17389-Bac_rhamnosid6H
HMPREF1532_04077	Por secretion system C-terminal sorting domain-containing protein	Bacteroides salyersiae DSM 18765/WAL10114	1	pfam03422-CBM_6, pfam00754-F5_F8_type_C, pfam03663-Glyco_hydro_76
HMPREF1532_04081	Por secretion system C-terminal sorting domain-containing protein	Bacteroides salyersiae DSM 18765/WAL10115	1	pfam02368-Big_2
HMPREF1532_04086	Por secretion system C-terminal sorting domain-containing protein	Bacteroides salyersiae DSM 18765/WAL10116	1	pfam18962-Por_Secre_tail, pfam02837-Glyco_hydro_2_N, pfam00703-Glyco_hydro_2, pfam02836-Glyco_hydro_2_C
