## Supplemental Table 4 for "The Type 9 Secretion System enables sharing of fungal mannan by human gut *Bacteroides*"

### Sheet: Sheet2
Table S2. T9SS orthologues in Bacteroides salyersiae.
Porphyromonas gingivalis W83 Protein	Function	P.gingivalis locus tag	Bacteroides salyersiae WAL10018	Percentage identity (%)	Flavobacterium johnsonae UW101	Percentage identity (%)
Cytoplasmic and Inner membrane Components
PorX	Chemotactic Protein	PG0928	HMPREF1532_01109	59.35	Fjoh_2906	49.43
PorY	Sensor Histidine Kinase - Signal transducer	PG0052	HMPREF1532_04120	48.27	Fjoh_1592	41.86
PorL	Gliding motility associated protein - Motor Stator - associates with PorM	PG0289	HMPREF1532_01099	27.5
PorM	Gliding motility associated protein - Rotor and Shaft - associates with PorL	PG0290	HMPREF1532_02243	47	Fjoh_1855	28.92
Periplasmic components
PorK	Associates with PorN	PG0288	HMPREF1532_02241	57.58	Fjoh_1856	35.52
PorN	Associates with PorK	PG0291	HMPREF1532_02244	39.35	Fjoh_1853	24
PorW	unknown/ Associates with PorV	PG1947	HMPREF1532_01108	34.92	Fjoh_1051	23.05
Outer membrane and Surface components
Sov	SprA - Translocon	PG0809	HMPREF1532_03761	49.13	Fjoh_1653	37.17
PorQ	Transposase; Anchors PorZ	PG0602	No homologues	-	Fjoh_2755
PorP	Binds PorE	PG0287	HMPREF1532_02240	32.59	Fjoh_3477	not found?
PorT	β-barrel protein , unknown	PG0751	HMPREF1532_01279	45.73	Fjoh_1466	28.51
PorV	Shuttle cargo proteins, associates with PorU	PG0027	HMPREF1532_04018	52.03	Fjoh_1555	43.52
Hypothetical Protein	β-barrel protein	PG0189	HMPREF1532_01419	35.92	Fjoh_1692	Not found?
TonB dependent receptor	β-barrel protein	PG0534	HMPREF1532_02510	43.83	Fjoh_0118	39.93
PorU	Sortase/C-terminal peptidase	PG0026	HMPREF1532_04019	35.56	Fjoh_1556	30.28
PorZ	Anchors cargo proteins	PG1604	HMPREF1532_01909	27.83	Fjoh_0707	29.94
unknown	PPI-co-expresses with SprA	PG0708	HMPREF1532_01500	30	Fjoh_1759	-
unknown	Plug-protein-SprA co-expressed	PG2092	HMPREF1532_03526	32	Fjoh_4997	-
PorE	OmpA-protein	PG1058	HMPREF1532_03848	43.1	Fjoh_1647	27.3
